# *In vivo and in silico* experiment on *Mitragyna speciosa* offers new insight of antidiabetic potentials

**DOI:** 10.1101/2023.11.08.566341

**Authors:** Mohammad Uzzal Hossain, Md. Shahadat Hossain, Shajib Dey, A.B.Z. Naimur Rahman, Zeshan Mahmud Chowdhury, Arittra Bhattacharjee, Ishtiaque Ahammad, Md. Nazrul Islam, Md. Moniruzzaman, Md. Billal Hosen, Istiak Ahmed, Keshob Chandra Das, Chaman Ara Keya, Md. Salimullah

## Abstract

Diabetes Mellitus (DM) is a serious metabolic disease with several treatments available for managing it, however, they can be expensive and have side effects. Medicinal plants have been used for many years to treat numerous diseases. *Mitragyna speciosa (M. speciosa*) plant has been shown to have anti-diabetic properties in preclinical studies. Hence, this study aimed to investigate the phytochemical compositions and anti-diabetic effects of *M. speciose,* using both *in vivo* and *in silico* approaches. In the in vivo study, experimental diabetes was induced in Swiss albino mice using the drug alloxan (150 mg/kg). Four groups of diabetic mice were taken. Two of the groups were given extracts at doses of 200 mg/kg and 400 mg/kg respectively. Diabetic mice treated with the reference drug, glibenclamide (5mg/kg) were chosen as a positive control, and mice with only vehicles were considered as a negative control. The Oral Glucose Tolerance Test (OGTT) and the acute toxicity test were performed. In the *in silico* study, molecular docking and dynamics were performed for the identification of the plant compounds that could effectively bind with the DPP4 receptor. Analysis of the study suggested that the lethal dose (LD50) values were greater than 2000 mg/kg, indicating that a dose below this level can be selected. The OGTT results showed that both doses of *M. speciose* extracts significantly reduced blood glucose levels (P<0.0001). However, neither dose exhibited a significantly higher blood glucose reduction compared to glibenclamide (5 mg/kg) (P > 0.05). Phytochemical screening and the ADMET profile analysis suggested four key compounds: Mitragynine, Corynantheidine, Corynoxine, and Speciociliatine in *M. speciosa.* The molecular docking analysis revealed these four compounds as potential antidiabetic agents considering their high binding affinity to the DPP4 receptor. These compounds were also found to be stable in the DPP4 binding pocket, as evidenced by the molecular dynamics simulation. Lastly, it can be demonstrated that the *in silico* experiments confirmed *M. speciosa* extracts to be capable of reducing blood glucose levels because of the presence of compounds.
