## Supplementary material for "*In vivo and in silico* experiment on *Mitragyna speciosa* offers new insight of antidiabetic potentials": https://drive.google.com/drive/folders/1Kq8P17uJVV2Q3qktVbPGOVDFsHJ2rcXy?usp=sharing: Supplementary Table 1.xlsx

### Sheet: Sheet1
ADME/T	Properties	Mitragynine	7-Hydroxymitragynine	Corynantheidine	Corynoxine	Mitraphylline	Paynantheine	Speciociliatine	Speciogynine	Isopteropodin	Pinoresinol	Mitragynaline	Isorhyncophylline	Isopaynantheine	Isomitraphylline	Mitraciliatine	Isopteropodine	Ursolic acid
Adsorption	Human intestinal absorption	0.005	0.01	0.005	0.006	0.012	0.008	0.005	0.005	0.012	0.008	0.075	0.006	0.008	0.012	0.005	0.012	0.011
	Caco-2 permeability	-4.862	-4.655	-4.777	-4.631	-4.759	-4.872	-4.862	-4.862	-4.759	-4.794	-5.196	-4.631	-4.872	-4.759	-4.862	-4.759	-5.221
	F20%	0.008	0.03	0.011	0.249	0.1	0.007	0.008	0.008	0.1	0.01	0.007	0.249	0.007	0.1	0.008	0.1	0.007
Distribution	Blood brain distribution	0.347	-0.206	0.442	0.01	0.035	-0.204	0.347	0.347	0.035	-0.439	-0.763	0.01	-0.204	0.035	0.347	0.035	-0.141
	Fraction unbound in plasma	0.189	0.319	0.206	0.353	0.357	0.311	0.189	0.189	0.357	0	0.226	0.353	0.311	0.357	0.189	0.357	0
	Volume of distribution (Vd) (L/kg)	1.135	0.745	1.35	0.87	0.845	0.92	1.135	1.135	0.845	0.036	0.034	0.87	0.92	0.845	1.135	0.845	-1.088
	CNS permeability	-2.271	-2.47	-2.104	-2.423	-2.307	-2.217	-2.271	-2.271	-2.307	-2.975	-2.314	-2.423	-2.217	-2.307	-2.271	-2.307	-1.187
Metabolism	CYP1A2-inh	0.753	0.08	0.615	0.042	0.054	0.719	0.753	0.753	0.054	0.042	0.959	0.042	0.719	0.054	0.753	0.054	0.008
	CYP1A2-sub	0.955	0.517	0.948	0.735	0.677	0.952	0.955	0.955	0.677	0.92	0.954	0.735	0.952	0.677	0.955	0.677	0.434
	CYP2C9-inh	0.214	0.131	0.173	0.319	0.356	0.257	0.214	0.214	0.356	0.427	0.895	0.319	0.257	0.356	0.214	0.356	0.113
	CYP2C9-sub	0.658	0.247	0.349	0.223	0.237	0.596	0.658	0.658	0.237	0.818	0.921	0.223	0.596	0.237	0.658	0.237	0.701
Excretion	CL	5.159	6.678	4.934	10.912	11.535	4.198	5.159	5.159	11.535	7.898	5.236	10.912	4.198	11.535	5.159	11.535	3.671
	T 1/2	0.38	0.293	0.284	0.3	0.243	0.347	0.38	0.38	0.243	0.435	0.216	0.3	0.347	0.243	0.38	0.243	0.017
Toxicity	Hepatotoxicity	Inactive	Inactive	Inactive	Inactive	Inactive	Inactive	Inactive	Inactive	Inactive	Inactive	Inactive	Inactive	Inactive	Inactive	Inactive	Inactive	Active
	Immunotoxicity	Inactive	Inactive	Inactive	Inactive	Inactive	Inactive	Inactive	Inactive	Inactive	Active	Inactive	Inactive	Inactive	Inactive	Inactive	Inactive	Active
	Mutagenicity	Inactive	Inactive	Inactive	Inactive	Inactive	Inactive	Inactive	Inactive	Inactive	Inactive	Inactive	Inactive	Inactive	Inactive	Inactive	Inactive	Inactive
	Cytotoxicity	Inactive	Inactive	Inactive	Inactive	Inactive	Inactive	Inactive	Inactive	Inactive	Inactive	Inactive	Inactive	Inactive	Inactive	Inactive	Inactive	Inactive
